# A systematic pipeline for classifying bacterial operons reveals the evolutionary landscape of biofilm machineries

**DOI:** 10.1101/769745

**Authors:** Cedoljub Bundalovic-Torma, Gregory B. Whitfield, Lindsey S. Marmont, P. Lynne Howell, John Parkinson

## Abstract

In bacterial functionally related genes comprising metabolic pathways and protein complexes are frequently encoded in operons and are widely conserved across phylogenetically diverse species. The evolution of these operon-encoded processes is affected by diverse mechanisms such gene duplication, loss, rearrangement, and horizontal transfer. These mechanisms can result in functional diversification of gene-families, increasing the potential evolution of novel biological pathways, and serves to adapt pre-existing pathways to the requirements of particular environments. Despite the fundamental importance that these mechanisms play in bacterial environmental adaptation, a systematic approach for studying the evolution of operon organization is lacking. Herein, we present a novel method to study the evolution of operons based on phylogenetic clustering of operon-encoded protein families and genomic-proximity network visualizations of operon architectures. We applied this approach to study the evolution of the synthase dependent exopolysaccharide (EPS) biosynthetic systems: cellulose, acetylated-cellulose, poly-β-1,6-*N*-acetyl-D-glucosamine (PNAG), Pel, and alginate. These polymers have important roles in biofilm formation, antibiotic tolerance, and as virulence factors in opportunistic pathogens. Our approach reveals the complex evolutionary landscape of EPS machineries, and enabled operons to be classified into evolutionarily distinct lineages. Cellulose operons show phyla-specific operon lineages resulting from gene loss, rearrangement, and the acquisition of accessory loci, and the occurrence of whole-operon duplications arising through horizonal gene transfer. Our evolutionary-based classification also distinguishes between the evolution of PNAG production between Gram-negative and Gram-positive bacteria on the basis of structural and functional evolution of the acetylation modification domains shared by PgaB and IcaB loci, respectively. We also predict several *pel*-like operon lineages in Gram-positive bacteria, and demonstrate in our companion paper (BIORXIV/2019/768473) that *Bacillus cereus* produces a Pel-dependent biofilm that is regulated by cyclic-3’,5’-dimeric guanosine monophosphate (c-di-GMP).

**AUTHOR SUMMARY:** In bacterial genomes biological processes are frequently encoded as operons of co-transcribed neighbouring genes belonging to diverse protein families. Therefore, studying the evolution of bacterial operons provides valuable insight into understanding the biological roles of genes involved in environmental adaptation. However, no systematic approach has yet been devised to examine both the evolutionary relationships of operon encoded genes and the evolution of operon organization as a whole. To address this challenge, we present a novel method to study operon evolution by integrating phylogenetic tree based clustering and genomic-context networks. We apply this approach to perform the first systematic survey of all known synthase dependent bacterial biofilm machineries, demonstrating the generalizability of our approach for operons of diverse size, protein family composition, and species distribution. Our approach is able to identify distinct biofilm operon clades across phylogenetically diverse bacteria, resulting from gene rearrangement, duplication, loss, fusion, and horizontal gene transfer. We also elucidate different evolutionary trajectories of Gram-negative and Gram-positive biofilm production machineries, and in a companion paper (BIORXIV/2019/768473) present the experimental validation of a novel mode of biofilm production in a subset of Gram-positive bacteria.
