## Supplemental Table 3 for "A systematic pipeline for classifying bacterial operons reveals the evolutionary landscape of biofilm machineries"

### Sheet: Sheet 1
Supplemental Table 3. EPS Reference Operon Sequence IDs and Additional Information
Pel
	PelA	PelB	PelC	PelD	PelE	PelF	PelG
P. aeruginosa PA01	NP_251754.1	AAG06451.1	NP_251752.1	NP_251751.1	NP_251750.1	NP_251749.1	NP_251748.1
B. phytofirmans PsJN	YP_001895129.1	YP_001895130.1	YP_001895131.1	YP_001895132.1	YP_001895133.1	YP_001895134.1	YP_001895135.1
R. solanacearum GMI1000	NP_520397.1	NP_520396.1	NP_520395.1	NP_520394.1	NP_520393.1	NP_520392.1	NP_520391.1
Additional Information	hydrolase domain - residues 47-303			structure of cytoplasmic	cytoplasmic tetratricopeptide
	deacetylase domain - residues 520-800			GAF & GGDEF domain	repeat (TPR) domain -
				4DMZ = apo	residues 124-329
				4DN0 = w/ c-di-GMP
Alginate
	AlgD	Alg8	Alg44	AlgK	AlgE	AlgG	AlgX	AlgL	AlgI	AlgJ	AlgF	AlgA
P. aeruginosa PA01	NP_252230.1	NP_252231.1	NP_252232.1	NP_252233.1	NP_252234.1	NP_252235.1	NP_252236.1	NP_252237.1	NP_252238.1	NP_252239.1	NP_252240.1	NP_252241.1
A. vinelandii DJ	YP_002798303.1	YP_002798302.1	YP_002798301.1	YP_002798300.1	YP_002798299.1	YP_002798298.1	YP_002798297.1	YP_002798296.1	YP_002798295.1	YP_002798294.1	YP_002798293.1	YP_002798292.1
Additional Information	structure - 1MUU		cytoplasmic PilZ domain	structure - 3E4B	structure - 4AFK	structure - 4NK6	structure - 4KNC			structure - 4O8V
			involved in c-di-GMP
			binding - residues 1-122
PNAG
	PgaA	PgaB	PgaC	PgaD
E. coli MG1655	NP_415543.1	NP_415542.1	NP_415541.1	NP_415540.1
Y. pestis KIM6	AAB66588.1	AAB66589.2	AAB66590.1	AAB66591.1
B. pertussis RB50	NP_888314.1	NP_888313.1	NP_888312.1	NP_888311.1
P. protegens Pf-5	YP_257308.1	YP_257309.1	YP_257310.2	YP_257311.1
A. baumannii AB307-0294	YP_002325205.1	YP_002325206.1	YP_002325207.1	YP_002325208.1
A. pleuropneumoniae JL03	YP_001652960.1	YP_001652961.1	YP_001652962.1	YP_001652963.1
A. actinomycetemcomitans D11S-1	ACX81585.1	ACX81586.1	ACX81587.1	ACX81588.1
K. pneumoniae CG43	YP_008663029.1	YP_008663028.1	YP_008663027.1	YP_008663026.1
B. cenocepacia J2315	YP_002233844.1	YP_002233843.1	YP_002233842.1	YP_002233841.1
Additional Information		Structure - 4F9D
Cellulose
	BcsA	BcsB	BcsC	BcsZ
E. coli O157:H7	Q8X5L7.2	Q8X5L8.1	Q8X5M0.3	Q8X5L9.1
S. enterica LT2	Q93IN2.1	Q93IN1.1	NP_462517.1	NP_462518.1
V. fischeri ES114	YP_206842.1	YP_206841.1	YP_206839.1	YP_206840.1
G. xylinus	CAA38487.1	CAA38488.1	CAA38489.1	-
Additional Information	BcsA-BcsB complex - 4HG6			structure - 3QXF
Acetylated-Cellulose
	WssB	WssC	WssD	WssE	WssF	WssG	WssH	WssI	WssJ
P. fluorescens SBW25	YP_002869982.1	YP_002869983.1	YP_002869984.1	YP_002869985.1	YP_002869986.1	YP_002869987.1	YP_002869988.1	YP_002869989.1	YP_002869990.1
