## Supplemental Table 4 for "A systematic pipeline for classifying bacterial operons reveals the evolutionary landscape of biofilm machineries"

### Sheet: Sheet 1
Supplemental Table 1. Summary of EPS Operon Evolutionary Events
EPS Operons with Locus Losses			Proportion of Operons with Locus Losses
EPS System	0 Locus Losses	>= 1 Locus Loss
acet-cellulose	4	0	0
alginate	54	10	0.15625
cellulose	270	137	0.336609
pel	50	96	0.657534
pnag	127	194	0.604361
			0.463907	Total
Locus Losses
EPS System	Total Number of Locus Losses	Loci (Number of Losses)												Average # of Losses Per Operon
alginate	40	AlgD (0)	Alg8 (0)	Alg44 (2)	AlgK (5)	AlgE (5)	AlgG (2)	AlgX (3)	AlgL (4)	AlgI (5)	AlgJ (5)	AlgF (6)	AlgA (3)	0.625
cellulose	238	BcsA (0)	BcsB (76)	BcsC (119)	BcsZ (43)									0.584767
pel	381	PelA (54)	PelB (92)	PelC (73)	PelD (77)	PelE (76)	PelF (0)	PelG (9)						2.60959
pnag	334	PgaA (147)	PgaB (7)	PgaC (0)	PgaD (180)									1.0405
EPS Operons with Locus Duplications			Proportion of Operons with Locus Duplications
EPS System	0 Locus Duplications	>= 1 Locus Duplication
acet-cellulose	1	3	0.75
alginate	62	2	0.03125
cellulose	393	14	0.034398
pel	130	16	0.109589
pnag	304	17	0.0529595
			0.0552017	Total
Locus Duplications
EPS System	Total Number of Locus Duplications	Loci (Number of Duplications)												Average # of Duplications Per Operon
acet-cellulose	3	WssB (0)	WssC (1)	WssD (0)	WssE (0)	WssF (0)	WssG (0)	WssH (0)	WssI (0)	WssJ (2)				0.75
alginate	1	AlgD (0)	Alg8 (0)	Alg44 (0)	AlgK (0)	AlgE (0)	AlgG (2)	AlgX (0)	AlgL (0)	AlgI (0)	AlgJ (0)	AlgF (0)	AlgA (0)	0.015625
cellulose	24	BcsA (6)	BcsB (5)	BcsC (9)	BcsZ (4)									0.0589681
pel	17	PelA (10)	PelB (1)	PelC (0)	PelD (0)	PelE (0)	PelF (5)	PelG (1)						0.116438
pnag	26	PgaA (4)	PgaB (3)	PgaC (19)	PgaD (0)									0.0809969
Locus Fusion Events
EPS System	Number Fusions	Loci (Number Fused)			Average Number of Locus Fusions Per Operon
acet-cellulose	0				0
alginate	0				0
cellulose	13	BcsA+BcsB(10)	BcsC+BcsB(2)	BcsC+BcsZ(1)	0.031941
pel	0				0
pnag	6	PgaC+PgaB(6)			0.0186916
Whole Operon Duplications Number of EPS Operons Identified By Genomes/Species				Proportion of Whole Operon Duplications
EPS System	1 Operon	2 Operons	3 Operons
acet-cellulose	4	0	0	0
alginate	56	4	0	0.125
cellulose	348	28	1	0.144963
pel	142	2	0	0.0273973
pnag	283	19	0	0.11838
				0.0648259	Total
Operon Rearrangement Events			Proportion of Rearrangements
EPS System	Number Not-Rearranged	Number Rearranged
acet-cellulose	4	0	0
alginate	56	8	0.125
cellulose	80	327	0.80344
pel	125	21	0.143836
pnag	309	12	0.0373832
			0.390658	Total
