## Supplemental Table 5 for "A systematic pipeline for classifying bacterial operons reveals the evolutionary landscape of biofilm machineries"

### Sheet: Acetylated-Cellulose
Acetylated-Cellulose
Locus	Number of Locus Clades Predicted
WssB	3
WssC	1
WssD	2
WssE	2
WssF	2
WssG	1
WssH	2
WssI	2
WssJ	3
Operon Locus Clade Associations (WssB:WssC:WssD:WssE:WssF:WssG:WssH:WssI:WssJ)	Number of Operons
1:1:2:1:1:1:1:2:1	2
1:1:1:1:1:1:1:2:2	1
3:1:1:2:2:1:2:2:3	1
Alginate
Locus	Number of Locus Clades Predicted
AlgD	6
Alg8	7
Alg44	15
AlgK	3
AlgE	3
AlgG	9
AlgX	11
AlgL	3
AlgI	4
AlgJ	5
AlgF	4
AlgA	3
Operon Locus Clade Associations (AlgD:Alg8:Alg44:AlgK:AlgE:AlgG:AlgX:AlgL:AlgI:AlgJ:AlgF:AlgA)	Number of Operons
1:1:4:1:1:1:3:1:1:1:1:1	19
1:1:2:1:1:1:1:1:1:1:1:1	14
1:1:1:1:1:1:1:1:1:1:1:1	10
1:1:6:1:1:1:7:1:1:1:1:1	3
1:1:11:1:1:1:1:1:1:1:1:1	3
1:1:5:1:1:1:4:1:1:1:1:1	2
1:2:3:1:1:2:2:2:2:2:3:0	2
4:4:7:0:0:5:0:0:0:0:0:0	1
1:1:14:1:1:1:9:1:1:1:1:1	1
1:1:15:1:1:1:0:1:0:3:0:1	1
2:7:10:0:0:8:0:0:0:0:0:2	1
3:5:8:3:3:7:6:3:4:4:4:1	1
1:2:9:0:2:3:8:2:2:2:2:1	1
1:2:13:2:2:9:5:2:2:2:2:1	1
6:6:0:0:0:0:0:0:0:0:0:0	1
1:1:2:1:1:1:1:1:1:0:1:1	1
5:3:0:0:0:0:11:0:3:5:0:3	1
1:1:12:1:0:6:10:1:0:0:0:1	1
Cellulose
Locus	Number of Locus Clades Predicted
BcsA	20
BcsB	35
BcsZ	38
BcsC	26
Operon Locus Clade Associations (BcsA:BcsB:BcsZ:BcsC)	Number of Operons
1:1:1:1	133
1:2:2:2	37
1:4:4:4	20
2:0:3:0	18
3:0:8:0	13
1:3:5:3	11
2:0:7:0	10
4:23:0:0	10
1:1:6:1	10
1:1:1:0	9
3:0:10:0	9
1:7:14:3	8
1:1:0:1	7
1:1:4:1	5
1:8:6:6	5
5:5:11:0	5
8:6:12:10	5
4:0:10:0	5
4:9:0:0	4
1:14:17:5	4
8:0:12:0	4
4:24:0:0	4
1:10:0:1	4
1:0:9:7	3
2:0:16:0	3
8:6:12:8	3
1:4:1:4	2
9:32:34:0	2
1:3:0:3	2
1:30:1:4	2
4:31:0:0	2
6:12:0:0	2
3:0:33:0	2
11:0:18:0	2
1:18:2:2	2
10:0:19:0	2
2:0:15:0	2
1:1:0:0	2
7:27:36:8	2
1:13:2:2	1
1:0:0:17	1
1:0:30:26	1
20:0:20:0	1
5:5:0:0	1
1:20:1:25	1
1:28:13:3	1
1:22:0:18	1
1:0:2:2	1
1:14:0:5	1
1:26:0:1	1
1:0:17:5	1
2:0:32:0	1
1:3:24:3	1
6:35:0:0	1
1:0:1:1	1
1:0:38:5	1
1:0:29:7	1
1:0:27:5	1
1:8:1:6	1
1:0:9:0	1
2:33:22:0	1
14:0:37:0	1
12:6:9:0	1
13:0:25:0	1
18:17:23:16	1
1:7:1:3	1
1:19:1:11	1
1:0:9:12	1
7:15:21:19	1
1:10:1:1	1
7:0:0:24	1
Pel
Locus	Number of Locus Clades Predicted
PelA	7
PelB	21
PelC	13
PelD	4
PelE	19
PelF	8
PelG	22
Operon Locus Clade Associations (PelA:PelB:PelC:PelD:PelE:PelF:PelG)	Number of Operons
1:5:5:1:5:1:1	18
0:0:0:0:0:0:0	16
0:0:0:0:0:5:4	11
0:0:0:0:0:2:2	11
1:7:1:1:1:1:1	6
1:4:1:1:3:1:1	5
0:0:0:0:0:2:10	4
0:0:1:1:1:1:1	4
1:0:1:1:4:1:1	3
1:2:1:1:1:1:1	3
1:6:1:1:3:1:1	3
1:1:1:1:4:1:1	3
0:0:0:0:0:2:11	3
0:0:0:0:0:3:5	2
2:0:0:0:0:4:6	2
7:0:0:0:0:8:0	2
1:13:5:1:5:1:1	2
2:0:2:0:0:1:7	2
1:0:3:2:2:1:3	2
5:0:0:0:0:3:0	2
0:0:0:0:0:3:0	2
1:18:9:1:18:1:1	2
2:0:2:0:0:4:9	2
1:0:1:1:1:1:1	2
0:0:0:0:0:4:14	1
0:0:0:0:0:3:12	1
0:0:0:0:0:2:16	1
0:0:0:0:0:3:8	1
1:0:7:1:14:1:1	1
1:20:0:1:12:1:1	1
0:0:1:4:13:1:1	1
0:7:1:0:1:1:1	1
1:0:8:0:0:1:15	1
0:0:0:0:0:2:20	1
1:0:0:0:0:3:5	1
1:12:13:1:11:1:1	1
0:0:0:0:0:4:18	1
0:0:0:0:0:2:13	1
1:17:1:1:19:1:1	1
0:0:0:0:0:2:17	1
0:0:0:0:0:1:22	1
1:11:3:2:7:1:3	1
6:0:2:0:0:1:7	1
1:0:1:4:13:1:1	1
1:14:0:1:9:1:1	1
1:21:1:1:16:1:1	1
0:0:0:0:0:2:19	1
1:0:12:2:6:1:3	1
1:0:0:0:0:6:0	1
1:0:10:1:17:1:1	1
1:9:11:3:8:1:21	1
0:0:0:0:0:7:0	1
1:0:6:2:15:1:3	1
1:8:4:1:2:1:1	1
1:19:4:1:2:1:1	1
3:0:0:0:0:5:4	1
0:0:0:0:0:4:6	1
1:15:0:1:10:1:1	1
PNAG
Locus	Number of Locus Clades Predicted
PgaA	13
PgaB	25
PgaC	10
PgaD	22
Operon Locus Clade Associations (PgaA:PgaB:PgaC:PgaD)	Number of Operons
0:2:1:0	60
1:1:1:8	47
2:1:1:0	25
0:1:1:0	23
4:1:1:3	16
1:1:1:11	15
1:1:1:2	15
0:3:1:0	11
3:1:1:0	10
0:8:1:0	10
1:1:1:1	9
6:1:1:10	8
0:1:1:8	5
0:6:1:0	5
0:12:1:0	4
1:1:1:4	4
6:1:1:0	4
1:1:1:6	3
0:4:1:0	3
0:11:1:0	3
0:1:1:3	3
0:9:1:0	2
0:0:1:18	2
0:10:1:0	2
0:0:1:8	2
0:7:1:0	2
5:1:1:0	2
4:1:1:7	2
4:1:1:0	1
9:1:1:12	1
0:4:7:0	1
12:1:1:17	1
1:1:1:14	1
0:4:10:0	1
1:1:1:20	1
0:1:1:2	1
1:1:1:0	1
3:0:1:0	1
0:5:1:0	1
1:1:1:16	1
1:1:1:19	1
8:1:1:0	1
0:25:1:0	1
5:0:1:0	1
0:24:1:0	1
7:1:1:13	1
1:1:1:22	1
0:9:8:0	1
13:1:1:0	1
0:22:1:0	1
0:0:1:21	1
0:15:5:0	1
